# Social and environmental transmission spread different sets of gut microbes in wild mice

**DOI:** 10.1101/2023.07.20.549849

**Authors:** Aura Raulo, Paul Bürkner, Jarrah Dale, Holly English, Genevieve Finerty, Curt Lamberth, Josh A Firth, Tim Coulson, Sarah CL Knowles

## Abstract

Gut microbes shape many aspects of organismal biology, yet how these key bacteria transmit among hosts in natural populations remains poorly understood. Recent work in mammals has emphasized either transmission through social contacts or indirect transmission through environmental contact, but the relative importance of different routes has not been directly assessed. Here, we used a novel RFID-based tracking system to collect long-term high resolution data on social relationships, space use and microhabitat in a wild population of mice (*Apodemus sylvaticus*), while regularly characterising their gut microbiota. Through probabilistic modelling of the resulting data, we identify positive and statistically distinct signals of social and environmental transmission, captured by social networks and overlap in home ranges respectively. Strikingly, microbes with distinct biological attributes drove these different transmission signals. While aerotolerant spore-forming bacteria drove the effect of shared space use, a mix of taxa but especially anaerobic bacteria underpinned the social network’s effect on gut microbiota similarity. These findings provide the first evidence for parallel social and environmental transmission of gut microbes that involve biologically distinct subsets of the mammalian gut microbiota.

**List of contributions:**

- *Aura Raulo* designed the study, helped develop the new RFID tracking technology, collected the data from Wytham, completed all laboratory analyses on gut microbiota profiling prior to sequencing, developed analytical methods, analysed the data and wrote the manuscript
- *Paul Bürkner* helped design the Bayesian probabilistic modeling framework and provided feedback on the manuscript
- *Jarrah Dale* helped collect field data using RFID loggers
- *Holly English* helped collect field data using RFID loggers and provided feedback on home range analyses
- *Genevieve Finerty* helped with home range analysis and the analysis of microhabitat variation and provided feedback on the manuscript
- *Curt Lamberth* led development of RFID tracking devices and helped collect field data from Wytham
- *Josh Firth* supervised the research project, developed social network analysis methods and provided feedback on the analyses and the manuscript
- *Tim Coulson* supervised the research project and provided feedback on the analyses and the manuscript
- *Sarah Knowles* supervised the research project, helped develop the tracking technology and design the study, collected data from Wytham, planned and supervised laboratory methods, developed analytical methods and provided feedback on analyses and the manuscript.
