## Supplementary Table S4 for "Social and environmental transmission spread different sets of gut microbes in wild mice"

	Genus	Aerotolerance_binary	Spore_formation	Reference	Comments	indirect_inference_aero	indirect_inference_spor	Detected_in_mouse_gut	Detected_in_local_soil
1	Unknown_genus_in_[Clostridium] methylpentosum group	unknown	unknown	Bergey's Manual , Yutin & Galperin 2013		2	2	1	NA
2	Unknown_genus_in_[Eubacterium] coprostanoligenes group	unknown	unknown			1	1	1	1
3	Acidiphilium	aerotolerant	NSF	Bergey's Manual		NA	NA	1	NA
4	Anaeroplasma	anaerobic	unknown	Bergey's Manual		NA	NA	1	NA
5	Verticiella	aerotolerant	unknown	Vandamme et al. 2015		NA	NA	1	NA
6	Achromobacter	aerotolerant	NSF	Bergey's Manual		NA	NA	1	1
7	Family XIII UCG-001	unknown	NSF	Bergey's Manual (based on genus Anaerovorax in absence of information on family Anaerovoracaceae)		1	NA	1	NA
8	[Eubacterium] brachy group	anaerobic	NSF	Bergey's Manual (based on genus Eubacterium)		NA	NA	1	NA
9	[Eubacterium] nodatum group	anaerobic	NSF	Bergey's Manual (based on genus Eubacterium)		NA	NA	1	NA
10	Anaerovoracaceae-Family XIII AD3011 group	unknown	NSF	Bergey's Manual (based on genus Anaerovorax in absence of information on family Anaerovoracaceae)		1	NA	1	NA
11	Coriobacteriaceae UCG-002	unknown	unknown			1	1	1	NA
12	Bacteroides	anaerobic	NSF	Bergey's Manual		NA	NA	1	1
13	Methylobacterium-Methylorubrum	aerotolerant	NSF	Bergey's Manual (based on Methylobacterium)		NA	NA	1	NA
14	Microvirga	aerotolerant	NSF	Kanso & Patel 2003		NA	NA	1	1
15	Bifidobacterium	anaerobic	NSF	Bergey's Manual		NA	NA	1	NA
16	Butyricicoccus	anaerobic	SF	Trachsel et al. 2018		NA	NA	1	1
17	Butyricicoccaceae-UCG-009	unknown	unknown			2	2	1	NA
18	Carnobacterium	aerotolerant	NSF	Bergey's Manual		NA	NA	1	NA
19	Brevundimonas	aerotolerant	NSF	Bergey's Manual		NA	NA	1	1
20	Oerskovia	aerotolerant	NSF	Bergey's Manual		NA	NA	1	1
21	Unknown_genus_in_Chitinophagaceae	unknown	unknown			1	NA	1	1
22	Unknown_genus_in_Christensenellaceae	anaerobic	unknown	Morotomi et al., 2012		NA	NA	1	NA
23	Candidatus Arthromitus	anaerobic	SF	Schnupf et al. 2015		NA	NA	1	NA
24	Clostridium sensu stricto 1	unknown	unknown			1	1	1	1
25	Polaromonas	aerotolerant	unknown	Bergey's Manual		NA	NA	1	1
26	Variovorax	aerotolerant	NSF	Bergey's Manual		NA	NA	1	1
27	Unknown_genus_in_Comamonadaceae	unknown	unknown			1	1	1	1
28	Unknown_genus_in_Coriobacteriales Incertae Sedis	unknown	unknown			NA	NA	1	NA
29	Corynebacterium	aerotolerant	NSF	Bergey's Manual		NA	NA	1	NA
30	Mucispirillum	unknown	unknown	Bergey's manual (based on family Deferribacteraceae)		1	1	1	NA
31	Unknown_genus_in_Desulfovibrionaceae	unknown	unknown			1	1	1	1
32	Bilophila	anaerobic	NSF	Bergey's Manual		NA	NA	1	NA
33	Desulfovibrio	anaerobic	NSF	Bergey's Manual		NA	NA	1	1
34	Diplorickettsia	unknown	unknown	Mediannikov et al. 2010	intracellular insect pathogen	NA	NA	1	NA
35	Rickettsiella	unknown	unknown	Bergey's Manual	intracellular insect pathogen	NA	NA	1	1
36	Unknown_genus_in_Eggerthellaceae	unknown	unknown	Bergey's manual (based on family Eggerthellaceae )		1	1	1	NA
37	Enterorhabdus	aerotolerant	NSF	Clavel et al. 2009		NA	NA	1	1
38	Parvibacter	aerotolerant	NSF	Clavel et al. 2013		NA	NA	1	NA
39	Gordonibacter	anaerobic	NSF	Bergey's manual		NA	NA	1	NA
40	Escherichia-Shigella	aerotolerant	NSF	Bergey's Manual (based on Escherichia)		NA	NA	1	NA
41	Buttiauxella	aerotolerant	unknown	Bergey's Manual		NA	NA	1	NA
42	Unknown_genus_in_Enterobacteriaceae	unknown	unknown	Bergey's manual Dorlands medical dictionary (based on family Enterobacteriaceae)		1	1	1	1
43	Enterococcus	aerotolerant	NSF	Bergey's Manual		NA	NA	1	NA
44	Pantoea	aerotolerant	NSF	Bergey's Manual		NA	NA	1	NA
45	Unknown_genus_in_Erysipelatoclostridiaceae	unknown	unknown			NA	NA	1	1
46	Erysipelatoclostridium	anaerobic	NSF	Yutin & Galperin 2013		NA	NA	1	NA
47	Candidatus Stoquefichus	unknown	unknown			1	1	1	NA
48	Dubosiella	anaerobic	NSF	Cox et al., 2017		NA	NA	1	1
49	Faecalibaculum	anaerobic	NSF	Chang et al., 2015		NA	NA	1	1
50	Unknown_genus_in_Erysipelotrichaceae	unknown	unknown	Bergey's Manual (based on family Erysipelotrichaceae)		1	1	1	NA
51	Unknown_genus_in_Eubacteriaceae	unknown	unknown	Bergey's manual (based on family Eubacteriaceae)		1	1	1	NA
52	Flavobacterium	aerotolerant	NSF	Bergey's Manual		NA	NA	1	1
53	Myroides	aerotolerant	NSF	Bergey's Manual		NA	NA	1	NA
54	Helicobacter	aerotolerant	NSF	Bergey's Manual		NA	NA	1	NA
55	Unknown_genus_in_Thermomicrobiales-JG30-KF-CM45	unknown	unknown			2	2	1	1
56	Tuzzerella	unknown	unknown			NA	NA	1	NA
57	Lachnospiraceae FCS020 group	unknown	unknown	Bergey's Manual (based on family Lachnospiraceae)		1	NA	1	NA
58	Lachnospiraceae NK4A136 group	unknown	unknown	Bergey's Manual (based on family Lachnospiraceae)		1	NA	1	1
59	Lachnospiraceae UCG-001	unknown	unknown	Bergey's Manual (based on family Lachnospiraceae)		1	NA	1	1
60	Lachnospiraceae UCG-006	unknown	unknown	Bergey's Manual (based on family Lachnospiraceae)		1	NA	1	1
61	Marvinbryantia	anaerobic	NSF	Bergey's Manual		NA	NA	1	NA
62	Unknown_genus_in_Lachnospiraceae	unknown	unknown	Bergey's Manual (based on family Lachnospiraceae)		1	NA	1	1
63	Blautia	anaerobic	mixed	Liu et al., 2021, Maturana & C�rdenas, 2021		NA	NA	1	NA
64	Lachnoclostridium	anaerobic	SF	Yutin & Galperin 2013		NA	NA	1	1
65	Tyzzerella	anaerobic	mixed	Yutin & Galperin 2013		NA	NA	1	NA
66	[Eubacterium] xylanophilum group	anaerobic	NSF	Bergey's Manual (based on genus Eubacterium)		NA	NA	1	NA
67	[Ruminococcus] torques group	anaerobic	SF	Bergey's Manual, Browne et al. 2016 (based on Ruminococcus)		NA	NA	1	NA
68	Acetatifactor	anaerobic	NSF	Pfeiffer et al. 2012 Bergey's Manual		NA	NA	1	1
69	Anaerosporobacter	anaerobic	SF	Jeong et al. 2007		NA	NA	1	NA
70	Anaerostipes	anaerobic	NSF	Bergey's Manual		NA	NA	1	1
71	Cellulosilyticum	anaerobic	SF	Cai & Dong 2010 Bergey's Manual		NA	NA	1	NA
72	Eisenbergiella	anaerobic	NSF	Amir et al., 2014		NA	NA	1	NA
73	Lachnospiraceae-GCA-900066575	unknown	unknown	Bergey's Manual (based on family Lachnospiraceae)		1	NA	1	NA
74	Roseburia	anaerobic	NSF	Bergey's Manual		NA	NA	1	1
75	A2	unknown	unknown	Bergey's Manual (based on family Lachnospiraceae)		1	NA	1	1
76	Ligilactobacillus	mixed	NSF	Zheng et al. 2020, Marta et al 2021		NA	NA	1	NA
77	Limosilactobacillus	mixed	NSF	Zheng et al. 2020		NA	NA	1	NA
78	Lactobacillus	aerotolerant	NSF	Bergey's Manual		NA	NA	1	1
79	Unknown_genus_in_Lactobacillaceae	unknown	unknown	Bergey's Manual (based on family Lactobacillaceae)		1	1	1	NA
80	Odoribacter	anaerobic	NSF	Hardham et al., 2008		NA	NA	1	1
81	Curtobacterium	aerotolerant	SF	Bergey's Manual		NA	NA	1	NA
82	Microbacterium	aerotolerant	NSF	Bergey's Manual		NA	NA	1	1
83	Unknown_genus_in_Microbacteriaceae	unknown	unknown	Bergey's manual (based on family Microbacteriaceae)		1	1	1	1
84	Arthrobacter	aerotolerant	NSF	Bergey's Manual		NA	NA	1	1
85	Paeniglutamicibacter	aerotolerant	NSF	Bergey's Manual		NA	NA	1	1
86	Actinoplanes	aerotolerant	SF	Bergey's Manual		NA	NA	1	1
87	Monoglobus	anaerobic	NSF	Kim et al. 2017		NA	NA	1	NA
88	Acinetobacter	aerotolerant	NSF	Bergey's Manual		NA	NA	1	NA
89	Morganella	aerotolerant	NSF	Bergey's Manual		NA	NA	1	NA
90	Providencia	aerotolerant	unknown	Bergey's Manual		NA	NA	1	NA
91	Unknown_genus_in_Muribaculaceae	anaerobic	NSF	Lagkouvardos et al 2019 (based on family Muribaculaceae)		1	NA	1	1
92	Muribaculum	anaerobic	NSF	Bergey's Manual		NA	NA	1	NA
93	Mycobacterium	aerotolerant	NSF	Bergey's Manual		NA	NA	1	1
94	Nakamurella	aerotolerant	NSF	Bergey's Manual		NA	NA	1	1
95	Unknown_genus_in_Neisseriaceae	unknown	unknown	Bergey's manual (based on family Neisseriaceae)		1	1	1	NA
96	Vitreoscilla	aerotolerant	NSF	Bergey's Manual		NA	NA	1	NA
97	Nocardioides	aerotolerant	NSF	Bergey's Manual		NA	NA	1	1
98	Oscillospiraceae-NK4A214 group	unknown	unknown	Tindal et al., 2019 (based on family Oscillospiraceae)		1	NA	1	NA
99	Oscillibacter	anaerobic	NSF	Iino et al. 2007		NA	NA	1	1
100	Unknown_genus_in_Oscillospiraceae	unknown	unknown	Tindal et al., 2019 (based on family Oscillospiraceae)		1	NA	1	1
101	Colidextribacter	anaerobic	NSF	Ricaboni et al. 2017		NA	NA	1	NA
102	Intestinimonas	anaerobic	SF	Bergey's manual		NA	NA	1	1
103	Oscillospira	anaerobic	SF	Bergey's Manual, Gophna et al., 2017		NA	NA	1	1
104	Oscillospiraceae-UCG-005	unknown	unknown	Tindal et al., 2019 (based on family Oscillospiraceae)		1	NA	1	NA
105	Duganella	aerotolerant	NSF	Bergey's Manual		NA	NA	1	NA
106	Massilia	aerotolerant	NSF	Bergey's Manual		NA	NA	1	1
107	Oxalobacter	anaerobic	NSF	Bergey's Manual		NA	NA	1	NA
108	Paenibacillus	aerotolerant	SF	Bergey's Manual		NA	NA	1	1
109	Rodentibacter	aerotolerant	NSF	Bergey's Manual, Benga Sager & Christensen 2018		NA	NA	1	NA
110	Peptococcus	anaerobic	NSF	Bergey's Manual		NA	NA	1	NA
111	Unknown_genus_in_Peptococcaceae	unknown	unknown	Bergey's manual (based on family Peptococcaceae)		1	1	1	NA
112	Romboutsia	anaerobic	SF	Gerritsen et al. 2014		NA	NA	1	1
113	Paenisporosarcina	aerotolerant	SF	Krishnamurthi et al. 2009		NA	NA	1	1
114	Solibacillus	aerotolerant	SF	Krishnamurthi et al. 2009		NA	NA	1	1
115	Sporosarcina	aerotolerant	SF	Bergey's Manual		NA	NA	1	NA
116	Alloprevotella	anaerobic	NSF	Downes et al., 2013		NA	NA	1	1
117	Paraprevotella	anaerobic	NSF	Morotomi et al., 2009		NA	NA	1	NA
118	Prevotellaceae UCG-001	unknown	unknown	Bergey's Manual (based on family Prevotellaceae)		1	1	1	NA
119	Tessaracoccus	aerotolerant	NSF	Bergey's Manual		NA	NA	1	NA
120	Pseudomonas	aerotolerant	unknown	Bergey's Manual		NA	NA	1	1
121	Pseudonocardia	aerotolerant	SF	Bergey's Manual		NA	NA	1	1
122	Allorhizobium-Neorhizobium-Pararhizobium-Rhizobium	aerotolerant	NSF	Bergey's Manual based on Rhizobium and Allorhizobium	plant symbiont?	NA	NA	1	1
123	Mesorhizobium	aerotolerant	NSF	Bergey's Manual	plant symbiont?	NA	NA	1	1
124	Unknown_genus_in_Rhizobiaceae	unknown	unknown	Bergey's Manual (based on Rhizobiaceae)	plant symbiont?	1	NA	1	1
125	Ochrobactrum	aerotolerant	NSF	Bergey's Manual		NA	NA	1	NA
126	Amaricoccus	aerotolerant	NSF	Bergey's Manual		NA	NA	1	1
127	Rikenella	anaerobic	NSF	Bergey's Manual		NA	NA	1	NA
128	Rikenellaceae RC9 gut group	unknown	unknown	Bergey's Manual, Graf 2014 in The Procaryotes, (based on family Rikenellaceae)		1	NA	1	1
129	Alistipes	anaerobic	NSF	Bergey's Manual		NA	NA	1	1
130	[Eubacterium] siraeum group	anaerobic	NSF	Bergey's Manual (based on genus Eubacterium)		NA	NA	1	1
131	Candidatus Soleaferrea	unknown	unknown			NA	NA	1	1
132	Caproiciproducens	anaerobic	NSF	Kim et al., 2015		NA	NA	1	NA
133	Incertae_Sedis_Ruminococcaceae	unknown	unknown	Bergey's Manual Browne et al. 2016 (based on family Ruminococcaceae)		1	1	1	1
134	Unknown_genus_in_Ruminococcaceae	unknown	unknown	Bergey's Manual Browne et al. 2016 (based on family Ruminococcaceae)		1	1	1	1
135	Ruminococcus	anaerobic	NSF	Bergey's Manual		NA	NA	1	1
136	Ruminococcaceae-UBA1819	unknown	unknown	Bergey's Manual Browne et al. 2016 (based on family Ruminococcaceae)		1	1	1	NA
137	Pedobacter	aerotolerant	NSF	Bergey's Manual		NA	NA	1	1
138	Novosphingobium	aerotolerant	NSF	Bergey's manual		NA	NA	1	1
139	Staphylococcus	aerotolerant	NSF	Bergey's Manual		NA	NA	1	1
140	Lactococcus	aerotolerant	NSF	Bergey's Manual		NA	NA	1	NA
141	Streptococcus	aerotolerant	NSF	Bergey's Manual		NA	NA	1	NA
142	Streptomyces	aerotolerant	SF	Bergey's Manual		NA	NA	1	1
143	Unknown_genus_in_Sutterellaceae	unknown	unknown	Morotomi et al., 2011 (based on family Sutterellaceae)		1	1	1	1
144	Parasutterella	anaerobic	NSF	Nagai et al. 2009		NA	NA	1	1
145	Parabacteroides	anaerobic	NSF	Sakamoto & Benno 2006		NA	NA	1	NA
146	Unknown_genus_in_Oscillospirales-UCG-010	unknown	unknown	Bergey's Manual (based on family Ruminococcaceae)		1	1	1	NA
147	Chryseobacterium	aerotolerant	NSF	Bergey's Manual		NA	NA	1	NA
148	Unknown_genus_in_Xanthobacteraceae	unknown	unknown	Lee et al., 2005 (based on family Xanthobacteraceae)		1	1	1	1
149	Pseudoxanthomonas	aerotolerant	unknown	Bergey's Manual		NA	NA	1	1
150	Yersinia	aerotolerant	NSF	Bergey's Manual		NA	NA	1	NA
151	Ac37b-Rickettsiaceae	unknown	unknown			2	NA	1	NA
152	Acidibacter	mixed	NSF	Falag�n & Johnson 2014		NA	NA	1	1
153	Aeromonas	aerotolerant	NSF	Bergey's Manual		NA	NA	1	NA
154	Allobaculum	anaerobic	NSF	Bergey's Manual, Greetham et al., 2004		NA	NA	1	1
155	Blastocatella	aerotolerant	NSF	Bergey's Manual		NA	NA	1	1
156	Candidatus Saccharimonas	unknown	unknown			NA	NA	1	NA
157	Cutibacterium	mixed	NSF	Bergey's Manual (based on synonymous genus Propionibacterium)		NA	NA	1	1
158	Ellin6067	unknown	unknown	Prosser et al. 2014 (based on family Nitrosomonadaceae)		1	NA	1	1
159	Elusimicrobium	anaerobic	NSF	Geissinger et al. 2009		NA	NA	1	NA
160	Janthinobacterium	aerotolerant	SF	Bergey's Manual		NA	NA	1	1
161	Moraxella	aerotolerant	NSF	Bergey's Manual		NA	NA	1	NA
162	Paenarthrobacter	aerotolerant	NSF	Bergey's Manual (based on genus Arthrobacter)		NA	NA	1	NA
163	Pelosinus	anaerobic	SF	Shelobolina et al. 2007		NA	NA	1	1
164	Prevotellaceae Ga6A1 group	unknown	unknown	Bergey's Manual (based on family Prevotellaceae)		1	1	1	NA
165	Saccharibacillus	aerotolerant	SF	Rivas et al. 2008		NA	NA	1	NA
166	Sphaerochaeta	anaerobic	unknown	Ritalahti et al. 2012		NA	NA	1	NA
167	Sphingobium	aerotolerant	NSF	Bergey's Manual (based on synonymous genus Sphingomonas)		NA	NA	1	NA
168	Tardiphaga	aerotolerant	NSF	Meyer et al. 2012		NA	NA	1	1
169	Terrimonas	aerotolerant	NSF	Bergey's Manual		NA	NA	1	1
170	Lachnospiraceae-UC5-1-2E3	unknown	unknown	Bergey's Manual, Baron, 1996 (based on Class Clostridiales)		2	2	1	NA
171	Unknown_genus_in_Entotheonellaceae	unknown	unknown			NA	NA	1	1
172	Unknown_genus_in_Microscillaceae	unknown	unknown	Hahnke et al., 2016 (based on family Microscillaceae)		1	1	1	1
173	Unknown_genus_in_Nitrososphaeraceae	unknown	unknown	Bergey's Manual (based on family Nitrososphaeraceae)		1	1	1	1
174	Unknown_genus_in_Paracaedibacteraceae	unknown	unknown			NA	NA	1	NA
175	Ureaplasma	aerotolerant	NSF	Bergey's Manual		NA	NA	1	NA
176	Xanthomonas	aerotolerant	NSF	Bergey's Manual		NA	NA	1	1
177	Lachnospiraceae AC2044 group	unknown	unknown	Bergey's Manual (based on Lachnospiraceae)		1	1	1	NA
178	Unknown_genus_in_Peptostreptococcaceae	unknown	unknown	Bergey's Manual (based on family Peptostreptococcaceae)		1	1	1	NA
179	Unknown_genus_in_Vicinamibacteraceae	unknown	unknown	Bergey's Manual (based on Vicinamibacteraceae)		1	1	1	1
180	Treponema	mixed	unknown	Bergey's Manual		NA	NA	1	1
181	Unknown_genus_in_Atopobiaceae	unknown	unknown	Gupta et al. 2013 (based on family Atopobiaceae		NA	NA	NA	NA
182	Frisingicoccus	anaerobic	unknown	Lagkouvardos et al. 2016		NA	NA	1	NA
183	Puia	aerotolerant	unknown	Ying Ying et al. 2017		NA	NA	1	1
184	Ferruginibacter	aerotolerant	NSF	Lim et al. 2009		NA	NA	1	1
185	Mannheimia	aerotolerant	NSF	Bergey's Manual		NA	NA	1	NA
186	Prevotella	anaerobic	NSF	Bergey's Manual		NA	NA	1	NA
187	Unknown_genus_in_Pectobacteriaceae	aerotolerant	NSF	Adeolu et al. 2016		NA	NA	1	NA
188	Lachnospiraceae-28-4	unknown	unknown	Bergey's Manual (based on Lachnospiraceae)		1	1	1	NA
189	Aminobacter	aerotolerant	NSF	Bergey's Manual		NA	NA	NA	1
190	Blastopirellula	aerotolerant	NSF	Bergey's Manual		NA	NA	NA	1
191	Bradyrhizobium	aerotolerant	NSF	Bergey's Manual		NA	NA	NA	1
192	Bryobacter	aerotolerant	NSF	Bergey's Manual		NA	NA	NA	1
193	Candidatus Udaeobacter	aerotolerant	NSF	Bergey's Manual		NA	NA	NA	1
194	Gaiella	aerotolerant	NSF	Bergey's Manual		NA	NA	NA	1
195	Gemmatimonas	aerotolerant	NSF	Bergey's Manual		NA	NA	NA	1
196	Hyphomicrobium	aerotolerant	NSF	Bergey's Manual		NA	NA	NA	1
197	Marmoricola	aerotolerant	NSF	Bergey's Manual		NA	NA	NA	1
198	Microlunatus	aerotolerant	NSF	Bergey's Manual		NA	NA	NA	1
199	Phenylobacterium	aerotolerant	NSF	Bergey's Manual		NA	NA	NA	1
200	Rhodanobacter	aerotolerant	NSF	Bergey's Manual		NA	NA	NA	1
201	Rhodoplanes	aerotolerant	NSF	Bergey's Manual		NA	NA	NA	1
202	Solirubrobacter	aerotolerant	NSF	Bergey's Manual		NA	NA	NA	1
203	Unknown_genus_in_Saprospiraceae	aerotolerant	NSF	Bergey's Manual (based on family Saprospiraceae)		1	NA	NA	1
204	Unknown_genus_in_Micromonosporaceae	aerotolerant	SF	Bergey's Manual (based on family Micromonosporaceae)		1	NA	NA	1
205	Altererythrobacter	aerotolerant	unknown	Kwon et al., 2007		NA	NA	NA	1
206	Candidatus Alysiosphaera	unknown	unknown			NA	NA	NA	1
207	CL500-29 marine group	unknown	unknown			NA	NA	NA	1
208	Fimbriiglobus	aerotolerant	unknown	Bergey's Manual		NA	NA	NA	1
209	Gemmata	aerotolerant	unknown	Bergey's Manual		NA	NA	NA	1
210	Iamia	aerotolerant	unknown	Bergey's Manual		NA	NA	NA	1
211	Ilumatobacter	aerotolerant	unknown	Matsumoto et al., 2009		NA	NA	NA	1
212	Nitrospira	aerotolerant	unknown	Bergey's Manual		NA	NA	NA	1
213	Oligoflexus	aerotolerant	NSF	Bergey's Manual		NA	NA	NA	1
214	Pedomicrobium	aerotolerant	unknown	Bergey's Manual		NA	NA	NA	1
215	Phyllobacterium	aerotolerant	unknown	Bergey's Manual		NA	NA	NA	1
216	Pir4 lineage	unknown	unknown			NA	NA	NA	1
217	Pirellula	aerotolerant	unknown	Bergey's Manual		NA	NA	NA	1
218	Pseudaminobacter	aerotolerant	unknown	Bergey's Manual		NA	NA	NA	1
219	Pseudolabrys	aerotolerant	unknown	K�mpfer et al., 2006		NA	NA	NA	1
220	Pseudorhodoplanes	aerotolerant	unknown	Tirandaz et al., 2015		NA	NA	NA	1
221	Reyranella	aerotolerant	unknown	Pagnier et al., 2011		NA	NA	NA	1
222	Schlesneria	aerotolerant	unknown	Bergey's Manual		NA	NA	NA	1
223	SH-PL14	unknown	unknown			NA	NA	NA	1
224	Singulisphaera	aerotolerant	unknown	Bergey's Manual		NA	NA	NA	1
225	Unknown_genus_in_67-14	unknown	unknown			1	NA	NA	1
226	Unknown_genus_in_A4b	unknown	unknown			1	NA	NA	1
227	Unknown_genus_in_Acetobacteraceae	unknown	unknown			1	NA	NA	1
228	Unknown_genus_in_Bacillaceae	unknown	unknown			1	NA	NA	1
229	Unknown_genus_in_Gemmataceae	unknown	unknown			1	NA	NA	1
230	Unknown_genus_in_Gemmatimonadaceae	unknown	unknown			1	NA	NA	1
231	Unknown_genus_in_Ilumatobacteraceae	unknown	unknown			1	NA	NA	1
232	Unknown_genus_in_Methyloligellaceae	unknown	unknown			1	NA	NA	1
233	Unknown_genus_in_Pirellulaceae	unknown	unknown			1	NA	NA	1
234	Unknown_genus_in_Planococcaceae	unknown	unknown			1	NA	NA	1
235	Unknown_genus_in_Sandaracinaceae	unknown	unknown			1	NA	NA	1
236	Unknown_genus_in_SC-I-84	unknown	unknown			1	NA	NA	1
237	Unknown_genus_in_Solirubrobacteraceae	unknown	unknown			1	NA	NA	1
238	Unknown_genus_in_WD2101 soil group	unknown	unknown			1	NA	NA	1
239	966-1	unknown	unknown			NA	NA	NA	1
240	Adhaeribacter	aerotolerant	NSF	Bergey		NA	NA	NA	1
241	Agromyces	aerotolerant	NSF	Bergey		NA	NA	NA	1
242	Ahniella	aerotolerant	NSF	Hwang et al., 2018		NA	NA	NA	1
243	Arenimonas	aerotolerant	NSF	Kwon et al., 2007		NA	NA	NA	1
244	Aurantisolimonas	aerotolerant	NSF	Liu et al., 2018		NA	NA	NA	1
245	Bauldia	aerotolerant	NSF	Bergey		NA	NA	NA	1
246	Caenimonas	aerotolerant	NSF	Ryu et al., 2008		NA	NA	NA	1
247	Candidatus Nitrocosmicus	unknown	unknown			NA	NA	NA	1
248	Candidatus Solibacter	unknown	unknown			NA	NA	NA	1
249	Candidatus Xiphinematobacter	aerotolerant	NSF	Bergey's	obligate nematode symbiont	NA	NA	NA	1
250	Chryseolinea	aerotolerant	NSF	Kim et al., 2013		NA	NA	NA	1
251	Cohnella	aerotolerant	SF	Bergey's		NA	NA	NA	1
252	Cytophaga	aerotolerant	NSF	Bergey		NA	NA	NA	1
253	Dinghuibacter	aerotolerant	NSF	Lv et al., 2016		NA	NA	NA	1
254	Dongia	aerotolerant	NSF	Liu et al., 2010		NA	NA	NA	1
255	Edaphobaculum	aerotolerant	unknown	Cau et al., 2017		NA	NA	NA	1
256	Haliangium	aerotolerant	SF	Fudou et al., 2002		NA	NA	NA	1
257	Hassallia	unknown	unknown			NA	NA	NA	1
258	IMCC26207	unknown	unknown			NA	NA	NA	1
259	IS-44	unknown	unknown			NA	NA	NA	1
260	Kribbella	aerotolerant	NSF	Bergey's		NA	NA	NA	1
261	Lapillicoccus	aerotolerant	NSF	Bergey's		NA	NA	NA	1
262	Luteitalea	aerotolerant	NSF	Bergey's		NA	NA	NA	1
263	mle1-7	unknown	unknown			NA	NA	NA	1
264	MND1	unknown	unknown			NA	NA	NA	1
265	Niastella	aerotolerant	unknown	Weon et al., 2006		NA	NA	NA	1
266	Nordella	aerotolerant	unknown	La Scola et al., 2004		NA	NA	NA	1
267	Ohtaekwangia	aerotolerant	NSF	Yoon et al., 2011		NA	NA	NA	1
268	Opitutus	anaerobic	NSF	Bergey's		NA	NA	NA	1
269	Parafilimonas	aerotolerant	unknown	Kim et al., 2014		NA	NA	NA	1
270	Parasegetibacter	aerotolerant	NSF	Zhang et al., 2009		NA	NA	NA	1
271	Phaselicystis	aerotolerant	SF	Garcua et al., 2009		NA	NA	NA	1
272	Piscinibacter	aerotolerant	unknown	Stackebrandt et al., 2009		NA	NA	NA	1
273	RB41	unknown	unknown			NA	NA	NA	1
274	Rhizobacter	aerotolerant	NSF	Bergey's		NA	NA	NA	1
275	Solitalea	aerotolerant	NSF	Weon et al., 2009		NA	NA	NA	1
276	Sporocytophaga	aerotolerant	SF	Bergey's		NA	NA	NA	1
277	Steroidobacter	aerotolerant	NSF	Fahrbach et al., 2008	steroid degrader	NA	NA	NA	1
278	Subgroup 10	unknown	unknown			NA	NA	NA	1
279	Unknown_genus_in_A21b	unknown	unknown			NA	NA	NA	1
280	Unknown_genus_in_AKYH767	unknown	unknown			NA	NA	NA	1
281	Unknown_genus_in_Bacteriovoracaceae	aerotolerant	unknown	Based on family Bacteriovoracaceae; Davidov et al., 2004		NA	NA	NA	1
282	Unknown_genus_in_BIrii41	unknown	unknown			NA	NA	NA	1
283	Unknown_genus_in_Blastocatellaceae	aerotolerant	NSF	Based on family Blastocatellaceae; Bergey's		NA	NA	NA	1
284	Unknown_genus_in_Caldilineaceae	mixed	NSF	Based on family Caldilineaceae; Bergey's		NA	NA	NA	1
285	Unknown_genus_in_env.OPS 17	unknown	unknown			NA	NA	NA	1
286	Unknown_genus_in_Gimesiaceae	aerotolerant	unknown	Based on synonymous family Planctomycetaceae; Bergey's		NA	NA	NA	1
287	Unknown_genus_in_KD3-93	unknown	unknown			NA	NA	NA	1
288	Unknown_genus_in_KF-JG30-B3	unknown	unknown			NA	NA	NA	1
289	Unknown_genus_in_Latescibacteraceae	unknown	unknown			NA	NA	NA	1
290	Unknown_genus_in_Micropepsaceae	anaerobic	NSF	Based on family Micropepsaceae; Bergey's		NA	NA	NA	1
291	Unknown_genus_in_Pedosphaeraceae	unknown	unknown			NA	NA	NA	1
292	Unknown_genus_in_Rubinisphaeraceae	unknown	unknown			NA	NA	NA	1
293	Unknown_genus_in_Steroidobacteraceae	aerotolerant	NSF	Liu et a., 2019		NA	NA	NA	1
294	Unknown_genus_in_TRA3-20	unknown	unknown			NA	NA	NA	1
295	Unknown_genus_in_Unknown Family	unknown	unknown			NA	NA	NA	1
296	Unknown_genus_in_WX65	unknown	unknown			NA	NA	NA	1
297	Vicinamibacter	aerotolerant	NSF	Bergey's		NA	NA	NA	1
298	Xylophilus	aerotolerant	NSF	Bergey's		NA	NA	NA	1
299	Zavarzinella	aerotolerant	unknown	Bergey's		NA	NA	NA	1
